# Local interaction networks reconstructed from global biodiversity data improve pollinator restoration decision making

**DOI:** 10.64898/2026.03.30.715389

**Authors:** Teagan Baiotto, Christopher T. Cosma, Yan Yin Jenny Cheung, Desiree Narango, Jessica Woodard, Paige McCarville, Alejandra Echeverri, Grace Marguerite Horne, Eric Wood, Neal M. Williams, Katja C. Seltmann, Jesse R. Fleri, April Owens, Manuel Lequerica Tamara, Alexandra Boren, Simon Doneski, Robert P. Guralnick, Daijiang Li, Laura Melissa Guzman

## Abstract

Global pollinator declines threaten the health of ecosystems and food systems, underscoring the urgency of conservation actions such as habitat restoration. However, data gaps on plant use among pollinators continue to limit reliable design of restoration plant mixes. To address this, we present NECTAR (Network-Enhanced Conservation Tool for Analysis and Recommendation), a new modular framework that integrates multiple data modalities–including species distributions, phenological metrics, and phylogenetic data–to infer flower visitation and host plant interactions from spatial, temporal, and phylogenetic overlap, generating spatially explicit plant-insect interaction networks that guide planting recommendations for pollinator habitat restoration. We demonstrate the utility of NECTAR by generating a large plant-insect metaweb across California, comprising 2,473,729 spatially explicit interactions that included 3,792 pollinator species and 4,363 native plant species. NECTAR achieved high interaction recall across withheld interactions and independent datasets, substantially outperforming null models and matching or exceeding values reported in comparable studies. NECTAR’s data-driven plant mix recommendations are predicted to support up to 2.4 times more pollinator species compared to existing resources and random selection of plants. This optimization facilitates the inclusion of multiple goals and constraints, and provides complementary decision-making information to existing resources. NECTAR offers a scalable, evidence-based framework for translating increasingly available global biodiversity data into locally actionable restoration guidance, with broad potential to improve pollinator habitat restoration worldwide.
