## SupplementaryMaterial3 for "Local interaction networks reconstructed from global biodiversity data improve pollinator restoration decision making"

### Sheet: Table S1
ecoregion	plant	scenarioUnconstrained_allPollinatorsOptimization_plants	scenario1_allPollinatorsOptimization_plants	scenario2_allPollinatorsOptimization_plants	scenario2_oligolecticBeesOptimization_plants	scenario3_impereledButterfliesOptimization_plants
SCo	1	Eriogonum gracile	Asclepias fascicularis	Phacelia cicutaria	Chaenactis artemisiifolia	Chenopodium berlandieri
SCo	2	Rubus ursinus	Helianthus gracilentus	Helianthus gracilentus	Lupinus albifrons	Vicia americana
SCo	3	Salix exigua	Ceanothus tomentosus	Ceanothus tomentosus	Baccharis salicina	Quercus agrifolia
SCo	4	Euthamia occidentalis	Solidago velutina	Eriogonum gracile	Phacelia cicutaria	Trifolium depauperatum
SCo	5	Cryptantha muricata	Eriogonum gracile	Euthamia occidentalis	Ericameria palmeri	Cirsium occidentale
SCo	6	Helianthus gracilentus	Phacelia cicutaria	Asclepias fascicularis	Ericameria nauseosa	Baccharis sarothroides
Wrn	1	Erigeron filifolius	Eriogonum umbellatum	Monardella odoratissima	Ericameria nauseosa	Lupinus argenteus
Wrn	2	Penstemon speciosus	Packera eurycephala	Arctostaphylos nevadensis	Sambucus mexicana	Ceanothus velutinus
Wrn	3	Apocynum androsaemifolium	Trifolium wormskioldii	Achillea millefolium	Penstemon speciosus	Eriogonum umbellatum
Wrn	4	Arctostaphylos nevadensis	Agastache urticifolia	Penstemon speciosus	Calochortus leichtlinii	Potentilla gracilis
Wrn	5	Ceanothus velutinus	Ceanothus velutinus	Ceanothus velutinus	Prunus emarginata	Viola praemorsa
Wrn	6	Eriogonum sphaerocephalum	Cirsium cymosum	Eriogonum vimineum	Wyethia mollis	Trifolium cyathiferum
nChI	1	Ranunculus californicus	Acmispon wrangelianus	Epilobium canum	Ranunculus californicus	Acmispon wrangelianus
nChI	2	Cirsium brevistylum	Symphyotrichum chilense	Phacelia viscida	Symphyotrichum chilense	Trifolium barbigerum
nChI	3	Acmispon wrangelianus	Rubus ursinus	Symphyotrichum chilense	Erigeron foliosus	Suaeda taxifolia
nChI	4	Symphyotrichum subulatum	Allium praecox	Trifolium willdenovii	Layia platyglossa	Eriogonum giganteum
nChI	5	Trifolium barbigerum	Arctostaphylos tomentosa	Ranunculus californicus	Opuntia littoralis	Helianthus annuus
nChI	6	Potentilla anserina	Epilobium canum	Eriogonum giganteum	Dudleya cespitosa	Potentilla anserina
DMtns	1	Eriogonum heermannii	Prunus fasciculata	Asclepias erosa	Gutierrezia sarothrae	Astragalus bernardinus
DMtns	2	Cirsium neomexicanum	Solidago confinis	Prunus fasciculata	Opuntia basilaris	Atriplex canescens
DMtns	3	Chaenactis fremontii	Chaenactis fremontii	Sphaeralcea ambigua	Phacelia fremontii	Eriogonum maculatum
DMtns	4	Phacelia rotundifolia	Opuntia polyacantha	Phacelia fremontii	Layia glandulosa	Chrysothamnus viscidiflorus
DMtns	5	Prunus fasciculata	Phacelia distans	Salvia dorrii	Sphaeralcea ambigua	Cirsium neomexicanum
DMtns	6	Eriogonum maculatum	Eriogonum thurberi	Ericameria nauseosa	Encelia actoni	Chenopodium incanum
SnJt	1	Solidago velutina	Ceanothus leucodermis	Phacelia minor	Opuntia basilaris	Ceanothus pauciflorus
SnJt	2	Eriogonum parishii	Arctostaphylos glauca	Arctostaphylos pringlei	Erigeron foliosus	Asclepias erosa
SnJt	3	Arctostaphylos glauca	Eriodictyon trichocalyx	Eriogonum parishii	Phacelia minor	Senegalia greggii
SnJt	4	Allium lacunosum	Phacelia minor	Arctostaphylos glauca	Ericameria linearifolia	Salix lasiolepis
SnJt	5	Phacelia cryptantha	Asclepias eriocarpa	Eriodictyon trichocalyx	Sphaeralcea ambigua	Lupinus concinnus
SnJt	6	Ceanothus perplexans	Solidago velutina	Solidago velutina	Lupinus latifolius	Quercus berberidifolia
PR	1	Solidago velutina	Phacelia distans	Prunus ilicifolia	Chaenactis artemisiifolia	Ceanothus crassifolius
PR	2	Phacelia distans	Solidago confinis	Asclepias eriocarpa	Eriodictyon trichocalyx	Chenopodium pratericola
PR	3	Asclepias eriocarpa	Arctostaphylos glauca	Eriodictyon trichocalyx	Phacelia tanacetifolia	Cirsium occidentale
PR	4	Eriogonum baileyi	Helianthus gracilentus	Solidago velutina	Cylindropuntia ramosissima	Vicia ludoviciana
PR	5	Prunus ilicifolia	Prunus ilicifolia	Arctostaphylos glauca	Helianthus gracilentus	Trifolium gracilentum
PR	6	Arctostaphylos glauca	Asclepias eriocarpa	Phacelia distans	Lupinus formosus	Solidago velutina
WTR	1	Asclepias fascicularis	Eriodictyon crassifolium	Eriodictyon crassifolium	Calochortus venustus	Acmispon maritimus
WTR	2	Trifolium variegatum	Asclepias fascicularis	Ranunculus californicus	Cirsium occidentale	Cirsium occidentale
WTR	3	Ranunculus hebecarpus	Ranunculus hebecarpus	Solidago velutina	Ericameria nauseosa	Solidago velutina
WTR	4	Solidago confinis	Arctostaphylos glandulosa	Phacelia distans	Lasthenia californica	Quercus berberidifolia
WTR	5	Arctostaphylos glandulosa	Solidago confinis	Arctostaphylos glandulosa	Phacelia cicutaria	Trifolium albopurpureum
WTR	6	Phacelia distans	Phacelia imbricata	Asclepias fascicularis	Astragalus trichopodus	Amaranthus palmeri
SnBr	1	Solidago velutina	Eriogonum davidsonii	Arctostaphylos pringlei	Penstemon speciosus	Chenopodium pratericola
SnBr	2	Eriogonum saxatile	Asclepias californica	Solidago velutina	Cirsium occidentale	Astragalus douglasii
SnBr	3	Phacelia cryptantha	Cryptantha oxygona	Eriogonum saxatile	Ericameria cuneata	Quercus cornelius-mulleri
SnBr	4	Arctostaphylos pungens	Arctostaphylos pungens	Phacelia distans	Phacelia distans	Lupinus latifolius
SnBr	5	Eriodictyon parryi	Solidago velutina	Eriodictyon trichocalyx	Lupinus albifrons	Cirsium scariosum
SnBr	6	Ceanothus leucodermis	Eriodictyon parryi	Asclepias californica	Sphaeralcea ambigua	Solidago velutina
sSNF	1	Solidago confinis	Solidago confinis	Salvia columbariae	Nemophila menziesii	Quercus wislizeni
sSNF	2	Eriodictyon parryi	Cryptantha microstachys	Asclepias fascicularis	Clarkia purpurea	Cirsium occidentale
sSNF	3	Phacelia tanacetifolia	Asclepias fascicularis	Arctostaphylos glauca	Phacelia distans	Amaranthus californicus
sSNF	4	Trifolium albopurpureum	Phacelia tanacetifolia	Solidago velutina	Eriodictyon trichocalyx	Eriogonum fasciculatum
sSNF	5	Asclepias fascicularis	Arctostaphylos glauca	Eriogonum fasciculatum	Grindelia camporum	Lupinus microcarpus
sSNF	6	Cryptantha nevadensis	Eriodictyon parryi	Phacelia distans	Chaenactis glabriuscula	Phacelia distans
CCo	1	Euthamia occidentalis	Phacelia californica	Asclepias fascicularis	Arctostaphylos crustacea	Vicia hassei
CCo	2	Asclepias fascicularis	Asclepias fascicularis	Rubus ursinus	Lupinus formosus	Solidago lepida
CCo	3	Phacelia nemoralis	Arctostaphylos crustacea	Arctostaphylos crustacea	Ericameria ericoides	Quercus wislizeni
CCo	4	Solidago velutina	Rubus ursinus	Solidago velutina	Ranunculus californicus	Cirsium quercetorum
CCo	5	Rubus ursinus	Solidago velutina	Euthamia occidentalis	Lasthenia glabrata	Chenopodium rubrum
CCo	6	Arctostaphylos crustacea	Epilobium brachycarpum	Phacelia californica	Cirsium occidentale	Rubus ursinus
SnFrB	1	Ranunculus hebecarpus	Cirsium occidentale	Phacelia imbricata	Trifolium microcephalum	Sidalcea malviflora
SnFrB	2	Solidago velutina	Arctostaphylos glandulosa	Solidago velutina	Grindelia hirsutula	Amaranthus californicus
SnFrB	3	Phacelia imbricata	Solidago velutina	Cirsium occidentale	Lasthenia glabrata	Cirsium fontinale
SnFrB	4	Salix lasiandra	Ceanothus papillosus	Arctostaphylos glandulosa	Phacelia imbricata	Solidago velutina
SnFrB	5	Arctostaphylos pumila	Cryptantha flaccida	Ranunculus californicus	Cirsium occidentale	Lupinus albifrons
SnFrB	6	Asclepias fascicularis	Ranunculus hebecarpus	Ceanothus papillosus	Ranunculus californicus	Quercus agrifolia
SCoRO	1	Eriogonum elegans	Asclepias fascicularis	Arctostaphylos glandulosa	Phacelia tanacetifolia	Solidago confinis
SCoRO	2	Trifolium variegatum	Phacelia brachyloba	Phacelia tanacetifolia	Cirsium occidentale	Quercus douglasii
SCoRO	3	Arctostaphylos glandulosa	Salix lasiolepis	Euthamia occidentalis	Helianthus bolanderi	Phacelia distans
SCoRO	4	Euthamia occidentalis	Solidago velutina	Asclepias fascicularis	Trifolium ciliolatum	Lupinus albifrons
SCoRO	5	Asclepias fascicularis	Arctostaphylos glandulosa	Solidago velutina	Clarkia speciosa	Cirsium occidentale
SCoRO	6	Phacelia brachyloba	Ranunculus hebecarpus	Trifolium willdenovii	Lasthenia glabrata	Amaranthus californicus
DSon	1	Eriogonum trichopes	Lycium andersonii	Asclepias subulata	Phacelia distans	Senegalia greggii
DSon	2	Symphyotrichum subulatum	Opuntia basilaris	Abronia villosa	Encelia farinosa	Cyperus erythrorhizos
DSon	3	Phacelia ivesiana	Salvia columbariae	Phacelia campanularia	Sphaeralcea ambigua	Lupinus arizonicus
DSon	4	Asclepias subulata	Euphorbia polycarpa	Eriogonum trichopes	Parkinsonia microphylla	Ericameria paniculata
DSon	5	Larrea tridentata	Solidago velutina	Oenothera deltoides	Larrea tridentata	Atriplex polycarpa
DSon	6	Salvia columbariae	Phacelia distans	Larrea tridentata	Psorothamnus spinosus	Plantago ovata
SCoRI	1	Arctostaphylos glauca	Cryptantha microstachys	Cirsium occidentale	Helianthus bolanderi	Quercus douglasii
SCoRI	2	Asclepias fascicularis	Senecio flaccidus	Euthamia occidentalis	Lasthenia glabrata	Amaranthus blitoides
SCoRI	3	Euthamia occidentalis	Arctostaphylos glauca	Layia platyglossa	Arctostaphylos glauca	Lupinus microcarpus
SCoRI	4	Trifolium variegatum	Asclepias fascicularis	Phacelia tanacetifolia	Cirsium occidentale	Eriogonum cithariforme
SCoRI	5	Phacelia douglasii	Ranunculus hebecarpus	Asclepias fascicularis	Phacelia tanacetifolia	Asclepias fascicularis
SCoRI	6	Salvia columbariae	Eriogonum covilleanum	Arctostaphylos glauca	Trifolium microcephalum	Phacelia tanacetifolia
NCoRO	1	Arctostaphylos canescens	Rubus ursinus	Ranunculus californicus	Ranunculus californicus	Solidago velutina
NCoRO	2	Achillea millefolium	Ceanothus gloriosus	Arctostaphylos canescens	Trifolium fucatum	Ceanothus integerrimus
NCoRO	3	Solidago velutina	Solidago velutina	Solidago velutina	Clarkia purpurea	Cirsium occidentale
NCoRO	4	Symphyotrichum lentum	Arctostaphylos canescens	Rubus ursinus	Cirsium occidentale	Sidalcea asprella
NCoRO	5	Ranunculus californicus	Eriogonum nudum	Achillea millefolium	Arctostaphylos bakeri	Quercus wislizeni
NCoRO	6	Rubus leucodermis	Trifolium willdenovii	Trifolium willdenovii	Limnanthes douglasii	Trifolium microcephalum
Teh	1	Phacelia curvipes	Phacelia cicutaria	Asclepias fascicularis	Layia glandulosa	Ericameria nauseosa
Teh	2	Solidago confinis	Salvia columbariae	Ericameria nauseosa	Ericameria nauseosa	Lupinus bicolor
Teh	3	Monardella breweri	Ceanothus pauciflorus	Solidago velutina	Nemophila menziesii	Eriogonum fasciculatum
Teh	4	Eriogonum inerme	Ericameria cuneata	Eriogonum fasciculatum	Eschscholzia californica	Quercus wislizeni
Teh	5	Ericameria nauseosa	Solidago confinis	Phacelia fremontii	Cirsium occidentale	Chenopodium californicum
Teh	6	Salvia columbariae	Eriogonum inerme	Salvia columbariae	Eriogonum roseum	Monardella breweri
nSNH	1	Eriogonum vimineum	Eriogonum umbellatum	Arctostaphylos patula	Cirsium occidentale	Quercus kelloggii
nSNH	2	Senecio integerrimus	Solidago velutina	Solidago velutina	Ericameria nauseosa	Ceanothus integerrimus
nSNH	3	Arctostaphylos patula	Ceanothus velutinus	Prunus emarginata	Phacelia ramosissima	Sidalcea oregana
nSNH	4	Solidago elongata	Arctostaphylos viscida	Asclepias speciosa	Penstemon deustus	Trifolium cyathiferum
nSNH	5	Salix melanopsis	Prunus emarginata	Eriogonum vimineum	Lupinus latifolius	Senecio integerrimus
nSNH	6	Ranunculus occidentalis	Salix melanopsis	Rubus parviflorus	Arctostaphylos nevadensis	Solidago spectabilis
NCoRI	1	Arctostaphylos glandulosa	Phacelia egena	Eriodictyon californicum	Lasthenia californica	Ceanothus cuneatus
NCoRI	2	Ranunculus canus	Solidago velutina	Solidago velutina	Trifolium willdenovii	Malacothamnus fremontii
NCoRI	3	Eriodictyon californicum	Ranunculus aquatilis	Phacelia imbricata	Cirsium occidentale	Lupinus albifrons
NCoRI	4	Cryptantha flaccida	Eriodictyon californicum	Ranunculus californicus	Phacelia imbricata	Cirsium cymosum
NCoRI	5	Cirsium occidentale	Salix melanopsis	Arctostaphylos manzanita	Clarkia unguiculata	Quercus chrysolepis
NCoRI	6	Solidago velutina	Arctostaphylos manzanita	Cirsium occidentale	Helianthus bolanderi	Helianthus bolanderi
NCoRH	1	Ceanothus integerrimus	Cirsium occidentale	Rubus ursinus	Cirsium occidentale	Asclepias speciosa
NCoRH	2	Eriodictyon californicum	Eriogonum nudum	Arctostaphylos patula	Limnanthes douglasii	Quercus garryana
NCoRH	3	Arctostaphylos patula	Ceanothus prostratus	Eriogonum vimineum	Wyethia angustifolia	Lupinus latifolius
NCoRH	4	Eriogonum vimineum	Eriodictyon californicum	Ceanothus integerrimus	Calochortus coeruleus	Cirsium douglasii
NCoRH	5	Phacelia egena	Phacelia egena	Achillea millefolium	Arctostaphylos stanfordiana	Ceanothus integerrimus
NCoRH	6	Cirsium douglasii	Arctostaphylos canescens	Eriodictyon californicum	Pinus ponderosa	Clarkia heterandra
nSNF	1	Ranunculus canus	Asclepias eriocarpa	Solidago velutina	Clarkia concinna	Quercus chrysolepis
nSNF	2	Solidago velutina	Eriodictyon californicum	Eriodictyon californicum	Ranunculus californicus	Lupinus bicolor
nSNF	3	Arctostaphylos viscida	Eriogonum tripodum	Rubus parviflorus	Phacelia imbricata	Cirsium occidentale
nSNF	4	Prunus emarginata	Solidago velutina	Eriogonum tripodum	Trifolium microcephalum	Chenopodium berlandieri
nSNF	5	Allium jepsonii	Arctostaphylos viscida	Ranunculus californicus	Nemophila menziesii	Ceanothus integerrimus
nSNF	6	Eriogonum tripodum	Salix melanopsis	Arctostaphylos viscida	Cirsium occidentale	Salix melanopsis
W&I	1	Solidago spectabilis	Erigeron breweri	Eriogonum umbellatum	Phacelia ramosissima	Phlox stansburyi
W&I	2	Eriogonum umbellatum	Chaenactis xantiana	Solidago multiradiata	Sphaeralcea ambigua	Salix lutea
W&I	3	Prunus andersonii	Eriogonum umbellatum	Sphaeralcea ambigua	Solidago multiradiata	Eriogonum microtheca
W&I	4	Penstemon patens	Ranunculus cymbalaria	Prunus andersonii	Penstemon speciosus	Chenopodium pratericola
W&I	5	Ranunculus cymbalaria	Salix lasiandra	Oenothera cespitosa	Layia glandulosa	Astragalus purshii
W&I	6	Phacelia curvipes	Ericameria cuneata	Penstemon speciosus	Ericameria nauseosa	Senecio spartioides
NCo	1	Arctostaphylos uva-ursi	Monardella villosa	Ranunculus californicus	Ranunculus californicus	Symphyotrichum chilense
NCo	2	Symphyotrichum subspicatum	Rubus ursinus	Monardella villosa	Cirsium occidentale	Cirsium quercetorum
NCo	3	Rubus parviflorus	Solidago velutina	Solidago spathulata	Symphyotrichum chilense	Quercus wislizeni
NCo	4	Solidago spathulata	Symphyotrichum chilense	Symphyotrichum chilense	Lupinus arboreus	Ceanothus thyrsiflorus
NCo	5	Cirsium brevistylum	Salix melanopsis	Arctostaphylos uva-ursi	Rubus parviflorus	Rubus spectabilis
NCo	6	Ranunculus californicus	Arctostaphylos stanfordiana	Rubus parviflorus	Lomatium dasycarpum	Pinus muricata
ScV	1	Asclepias fascicularis	Rubus ursinus	Layia platyglossa	Ranunculus californicus	Salix laevigata
ScV	2	Ranunculus canus	Layia platyglossa	Phacelia tanacetifolia	Grindelia hirsutula	Chenopodium rubrum
ScV	3	Helianthus annuus	Asclepias fascicularis	Asclepias fascicularis	Lasthenia glabrata	Helianthus annuus
ScV	4	Layia chrysanthemoides	Symphyotrichum chilense	Euthamia occidentalis	Trifolium microcephalum	Trifolium columbinum
ScV	5	Symphyotrichum subulatum	Helianthus bolanderi	Rubus ursinus	Layia platyglossa	Quercus lobata
ScV	6	Salix exigua	Salix exigua	Helianthus bolanderi	Helianthus bolanderi	Asclepias fascicularis
SnGb	1	Ceanothus cuneatus	Cryptantha microstachys	Eriodictyon trichocalyx	Phacelia distans	Chenopodium pratericola
SnGb	2	Phacelia curvipes	Eriodictyon trichocalyx	Arctostaphylos glauca	Ericameria nauseosa	Salix lasiolepis
SnGb	3	Arctostaphylos glandulosa	Eriogonum hirtiflorum	Eriogonum saxatile	Lupinus latifolius	Ericameria nauseosa
SnGb	4	Solidago confinis	Arctostaphylos glauca	Prunus ilicifolia	Cirsium occidentale	Quercus durata
SnGb	5	Eriodictyon trichocalyx	Solidago confinis	Phacelia imbricata	Penstemon speciosus	Lupinus longifolius
SnGb	6	Eriogonum saxatile	Salvia columbariae	Solidago velutina	Calochortus albus	Trifolium obtusiflorum
cSNF	1	Phacelia egena	Arctostaphylos viscida	Trifolium microcephalum	Nemophila menziesii	Lupinus microcarpus
cSNF	2	Salix melanopsis	Eriogonum tripodum	Eriodictyon californicum	Erigeron foliosus	Quercus agrifolia
cSNF	3	Eriogonum tripodum	Eriodictyon californicum	Eriogonum tripodum	Clarkia speciosa	Eriodictyon californicum
cSNF	4	Arctostaphylos viscida	Salix melanopsis	Solidago velutina	Trifolium microcephalum	Eryngium pinnatisectum
cSNF	5	Solidago velutina	Solidago velutina	Arctostaphylos viscida	Phacelia imbricata	Salix melanopsis
cSNF	6	Eriodictyon californicum	Phacelia egena	Phacelia imbricata	Calochortus superbus	Prunus subcordata
SNE	1	Solidago spectabilis	Phacelia distans	Achillea millefolium	Erigeron foliosus	Rosa woodsii
SNE	2	Chaenactis xantiana	Chaenactis xantiana	Ericameria nauseosa	Achillea millefolium	Solidago spectabilis
SNE	3	Eriogonum elatum	Ranunculus cymbalaria	Mentha arvensis	Chaenactis stevioides	Chenopodium incanum
SNE	4	Ranunculus cymbalaria	Eriogonum umbellatum	Prunus andersonii	Penstemon speciosus	Trifolium wormskioldii
SNE	5	Salix lutea	Senecio hydrophilus	Eriogonum ovalifolium	Ericameria nauseosa	Astragalus purshii
SNE	6	Prunus andersonii	Ceanothus pauciflorus	Penstemon speciosus	Sphaeralcea ambigua	Ranunculus cymbalaria
sSNH	1	Phacelia austromontana	Trifolium wormskioldii	Prunus emarginata	Phacelia imbricata	Ceanothus cordulatus
sSNH	2	Eriogonum nudum	Erigeron breweri	Arctostaphylos patula	Cirsium occidentale	Lupinus breweri
sSNH	3	Solidago multiradiata	Ceanothus cuneatus	Solidago multiradiata	Clarkia unguiculata	Eriogonum nudum
sSNH	4	Senecio integerrimus	Eriogonum nudum	Ceanothus cordulatus	Ericameria nauseosa	Viola purpurea
sSNH	5	Arctostaphylos patula	Prunus emarginata	Eriogonum nudum	Trifolium microcephalum	Chenopodium desiccatum
sSNH	6	Prunus emarginata	Phacelia egena	Penstemon speciosus	Penstemon newberryi	Quercus chrysolepis
DMoj	1	Larrea tridentata	Solidago confinis	Chaenactis stevioides	Parkinsonia florida	Lupinus flavoculatus
DMoj	2	Helianthus nuttallii	Eriogonum thurberi	Eriogonum trichopes	Sphaeralcea ambigua	Justicia californica
DMoj	3	Prunus fasciculata	Allium fimbriatum	Ericameria paniculata	Phacelia fremontii	Panicum urvilleanum
DMoj	4	Asclepias erosa	Phacelia distans	Prunus fasciculata	Larrea tridentata	Senna armata
DMoj	5	Eriogonum trichopes	Senecio flaccidus	Asclepias erosa	Ericameria nauseosa	Eriogonum trichopes
DMoj	6	Chaenactis stevioides	Chaenactis fremontii	Larrea tridentata	Baileya multiradiata	Atriplex torreyi
cSNH	1	Phacelia hydrophylloides	Arctostaphylos viscida	Prunus emarginata	Ericameria nauseosa	Eriogonum umbellatum
cSNH	2	Solidago elongata	Phacelia egena	Phacelia ramosissima	Phacelia ramosissima	Lomatium nevadense
cSNH	3	Prunus emarginata	Ceanothus velutinus	Ceanothus integerrimus	Lupinus latifolius	Quercus chrysolepis
cSNH	4	Arctostaphylos nevadensis	Agastache urticifolia	Arctostaphylos nevadensis	Solidago multiradiata	Lupinus andersonii
cSNH	5	Ceanothus integerrimus	Eriogonum umbellatum	Eriogonum umbellatum	Penstemon speciosus	Chenopodium atrovirens
cSNH	6	Eriogonum umbellatum	Prunus emarginata	Solidago multiradiata	Cirsium occidentale	Solidago elongata
KR	1	Solidago elongata	Prunus emarginata	Rubus parviflorus	Achillea millefolium	Cirsium douglasii
KR	2	Arctostaphylos canescens	Solidago velutina	Eriogonum vimineum	Eriogonum vimineum	Trifolium obtusiflorum
KR	3	Erigeron inornatus	Arctostaphylos viscida	Arctostaphylos canescens	Lomatium dasycarpum	Potentilla gracilis
KR	4	Ranunculus occidentalis	Ranunculus aquatilis	Solidago velutina	Cirsium occidentale	Rosa pisocarpa
KR	5	Rubus parviflorus	Eriogonum nudum	Penstemon azureus	Trifolium willdenovii	Ceanothus cordulatus
KR	6	Eriodictyon californicum	Penstemon azureus	Ceanothus integerrimus	Eriodictyon californicum	Quercus garryana
CaRH	1	Prunus subcordata	Asclepias cordifolia	Prunus emarginata	Trifolium microcephalum	Asclepias speciosa
CaRH	2	Ranunculus flabellaris	Trifolium wormskioldii	Juniperus occidentalis	Cirsium occidentale	Ceanothus velutinus
CaRH	3	Solidago elongata	Eriogonum umbellatum	Arctostaphylos patula	Solidago multiradiata	Quercus vacciniifolia
CaRH	4	Trifolium wormskioldii	Arctostaphylos viscida	Solidago velutina	Arctostaphylos viscida	Lupinus polyphyllus
CaRH	5	Eriogonum vimineum	Ceanothus prostratus	Asclepias speciosa	Ericameria nauseosa	Potentilla gracilis
CaRH	6	Arctostaphylos patula	Solidago velutina	Eriogonum vimineum	Phacelia ramosissima	Solidago elongata
MP	1	Ranunculus andersonii	Ranunculus aquatilis	Arctostaphylos nevadensis	Helianthus bolanderi	Potentilla newberryi
MP	2	Solidago spectabilis	Eriogonum umbellatum	Penstemon speciosus	Ericameria nauseosa	Acmispon denticulatus
MP	3	Allium acuminatum	Salix lasiandra	Ericameria nauseosa	Wyethia mollis	Chenopodium rubrum
MP	4	Eriogonum vimineum	Senecio hydrophilus	Mentha arvensis	Cirsium occidentale	Rosa woodsii
MP	5	Arctostaphylos nevadensis	Cirsium cymosum	Eriogonum sphaerocephalum	Penstemon speciosus	Eriogonum vimineum
MP	6	Cirsium cymosum	Nemophila pedunculata	Asclepias speciosa	Eriogonum vimineum	Cirsium cymosum
SnJV	1	Eriogonum gracillimum	Epilobium campestre	Phacelia tanacetifolia	Helianthus annuus	Euthamia occidentalis
SnJV	2	Phacelia tanacetifolia	Phacelia tanacetifolia	Ranunculus californicus	Clarkia purpurea	Lupinus bicolor
SnJV	3	Asclepias fascicularis	Lycopus americanus	Oenothera deltoides	Eschscholzia californica	Chenopodium berlandieri
SnJV	4	Salix gooddingii	Rubus ursinus	Euthamia occidentalis	Layia platyglossa	Eriogonum gracillimum
SnJV	5	Ranunculus canus	Asclepias fascicularis	Asclepias fascicularis	Phacelia tanacetifolia	Adenostoma sparsifolium
SnJV	6	Helianthus annuus	Salix laevigata	Helianthus annuus	Lasthenia californica	Trifolium depauperatum
CaRF	1	Arctostaphylos viscida	Ranunculus hebecarpus	Asclepias eriocarpa	Clematis lasiantha	Quercus wislizeni
CaRF	2	Ranunculus aquatilis	Solidago velutina	Helianthus bolanderi	Lasthenia glabrata	Panicum capillare
CaRF	3	Eriogonum tripodum	Helianthus bolanderi	Eriogonum tripodum	Lomatium dasycarpum	Lathyrus jepsonii
CaRF	4	Arctostaphylos mewukka	Arctostaphylos viscida	Solidago velutina	Eriodictyon californicum	Sidalcea hartwegii
CaRF	5	Solidago velutina	Eriogonum tripodum	Arctostaphylos viscida	Helianthus bolanderi	Salix melanopsis
CaRF	6	Asclepias eriocarpa	Asclepias eriocarpa	Ranunculus californicus	Gilia capitata	Solidago velutina
sChI	1	Eriodictyon crassifolium	Arctostaphylos tomentosa	Epilobium ciliatum	Malvella leprosa	Lupinus succulentus
sChI	2	Arctostaphylos tomentosa	Eriogonum giganteum	Phacelia grandiflora	Cercocarpus betuloides	Atriplex coulteri
sChI	3	Symphyotrichum subulatum	Allium praecox	Ceanothus arboreus	Cylindropuntia prolifera	Achillea millefolium
sChI	4	Eriogonum fasciculatum	Epilobium ciliatum	Baccharis sarothroides	Lupinus albifrons	Arctostaphylos tomentosa
sChI	5	Convolvulus simulans	Phacelia grandiflora	Helianthus annuus	Malacothrix saxatilis	Eriodictyon crassifolium
sChI	6	Epilobium ciliatum	Solidago velutina	Salvia columbariae	Astragalus trichopodus	Quercus tomentella

### Sheet: Table S2
ecoregion	scenarioUnconstrained_allPollinatorsOptimization_numberPollinatorsSupported	scenario1_allPollinatorsOptimization_numberPollinatorsSupported	scenario2_allPollinatorsOptimization_numberPollinatorsSupported	scenario2_allPollinatorsOptimization_numberOligolecticBeesSupported	scenario2_oligolecticBeesOptimization_numberPollinatorsSupported	scenario2_oligolecticBeesOptimization_numberOligolecticBeesSupported	scenario3_impereledButterfliesOptimization_numberImpereledButterfliesSupported_HostAndNectar	scenario3_impereledButterfliesOptimization_numberImpereledButterfliesSupported_HostOnly	scenario3_impereledButterfliesOptimization_numberImpereledButterfliesSupported_NectarOnly
CCo	829	799	815	6	672	20	10	0	3
CaRF	512	513	511	1	370	5	7	0	1
CaRH	969	897	938	10	666	29	6	0	4
DMoj	819	662	810	35	394	63	10	0	3
DMtns	176	139	145	11	102	15	1	0	4
DSon	460	339	449	26	287	52	10	0	1
KR	924	889	894	8	763	22	7	0	2
MP	723	661	675	15	506	21	8	0	3
NCo	325	316	322	5	282	10	6	0	2
NCoRH	176	171	174	2	122	8	4	0	3
NCoRI	806	801	795	23	644	37	8	0	2
NCoRO	1084	1075	1077	14	817	24	8	0	1
PR	1341	1342	1341	32	988	51	15	0	2
SCo	1087	1092	1097	27	754	44	19	1	1
SCoRI	628	620	619	24	551	34	9	0	1
SCoRO	1219	1218	1210	23	920	39	11	0	2
SNE	908	818	827	20	642	29	8	0	5
ScV	870	847	824	15	605	29	12	0	1
SnBr	713	701	702	37	498	60	11	0	2
SnFrB	1218	1223	1224	29	931	40	10	0	2
SnGb	640	644	644	23	454	40	11	0	1
SnJV	1186	1086	1113	23	809	40	11	0	2
SnJt	980	966	974	20	589	44	9	0	2
Teh	165	164	162	3	143	9	8	0	2
W&I	287	256	265	12	215	18	5	0	4
WTR	1326	1321	1311	25	894	40	14	0	2
Wrn	242	227	229	1	144	4	6	0	2
cSNF	676	676	669	20	465	31	7	0	4
cSNH	962	915	937	22	717	39	9	0	2
nChI	215	198	198	3	168	7	3	0	5
nSNF	697	690	692	9	497	19	10	0	0
nSNH	1250	1175	1218	13	992	35	7	0	2
sChI	196	184	177	0	58	3	6	0	2
sSNF	386	379	375	15	237	30	9	0	1
sSNH	597	552	580	14	424	39	8	0	4
